# Deciphering antigen-driven T cell responses through vectorized TCRdist sequence neighborhood quantification

**DOI:** 10.64898/2026.04.10.717405

**Authors:** Sebastiaan Valkiers, Koshlan Mayer-Blackwell, Albert C. Yeh, Vincent Van Deuren, Andrew Fiore-Gartland, Geoffrey R. Hill, Kris Laukens, Pieter Meysman, Philip Bradley

**Author notes:** These authors contributed equally (Pieter Meysman, Philip Bradley).

## Abstract

T cells provide precise mechanisms to defend the body against infection and malignancies, mediated through the expression of their hypervariable T cell receptors (TCRs). Interpreting similarity between TCRs, however, remains a significant challenge. While performant clustering methods exist, these often fail to distinguish between antigen-driven convergent selection and patterns arising stochastically from biases in the V(D)J recombination mechanism. Moreover, defining enrichment in sequence similarity among large repertoires is computationally taxing. To address these limitations, we present an efficient computational framework for rapid approximation of TCRdist distances using fixed-length vector embeddings and highly optimized nearest neighbor search, allowing sequence similarity enrichment testing at a multi-repertoire-wide scale. This framework leverages a novel shuffling-based background model that preserves important repertoire characteristics such as V gene frequency, CDR3 sequence length and generation probability more accurately than synthetic models. Together, these tools enable the efficient and robust identification of significantly neighbor enriched (SNE) TCR sequences at scale. We validate this approach by showing a significant enrichment of SNE clones in memory T cell fractions and further demonstrate its utility in identifying convergent T cell signatures of response to vaccination and viral infections, providing a scalable approach for antigen-agnostic T cell response profiling.
