## Supplementary tables for "Deciphering antigen-driven T cell responses through vectorized TCRdist sequence neighborhood quantification"

### Sheet: Description
Table	Description
Table S1	Different datasets used during method development and evaluation.
Table S2	Annotation of significantly neighbor-enriched clones and matched top clones.

### Sheet: Table_S1
Dataset name	Donors	Number of clones	Chain	DOI
COVID cross reactivity	/	924	TCRα; TCRβ	10.1126/sciimmunol.abk3070.
Mouse naive/memory	4	20881	TCRβ	/
Human naive/memory	16	3779	TCRβ	10.1016/j.ebiom.2021.103429
Age cohort	77	315,037 (median)	TCRβ	10.4049/jimmunol.1600005
YFV cohort	6 (5 timepoints)	711,786 (median)	TCRβ	10.1073/pnas.1809642115
TIRTL-seq	1	102554	TCRα; TCRβ	10.1038/s41592-025-02907-9
Emerson cohort	666	189,625 (median)	TCRβ	10.1038/ng.3822

### Sheet: Table_S2
donor	n TCRs	Vaccine responding	YFV specific	Category
S2	342	11	30	SNE
S2	342	157	15	top
S1	266	13	54	SNE
S1	266	112	22	top
P1	389	10	26	SNE
P1	389	158	13	top
P2	475	10	24	SNE
P2	475	179	13	top
